# Detecting significantly recurrent genomic connections from simple and complex rearrangements in the cancer genome

**DOI:** 10.1101/2023.10.13.561748

**Authors:** Shu Zhang, Kiran H. Kumar, Ofer Shapira, Xiaotong Yao, Jeremiah Wala, Frank Dubois, Rose Gold, James E. Haber, Andrew Cherniack, Marcin Imielinski, Simona Dalin, Rameen Beroukhim

## Abstract

The detection of somatic genetic alterations that recur across cancer genomes more than expected by chance has been a major goal of cancer genomics, as these alterations are enriched for “driver” events that promote cancer. Multiple methods have been developed to detect driver point mutations and copy-number variants, but methods to detect driver rearrangements have largely not been pursued. Unlike point mutations and copy-number alterations, which can be assigned to a single genomic locus, rearrangements connect two distant genomic loci, and possibly more in the case of complex or clustered events. Here, we explore genomic features that predict the rate at which any pair of loci will be connected by rearrangements and describe two methods to detect rearrangements that recur more often than this background rate. The first, SVSig-2D, detects pairs of loci that are directly connected by a single rearrangement; the second, SVSig-2Dc also detects loci that are recurrently connected indirectly through two or more rearrangements. When applied to a pan-cancer dataset of over 2,500 cancers, these methods identified 80 significantly recurrent simple rearrangements and 29 complex rearrangements, including both known and novel events. Intriguingly, though both recurrent simple and complex rearrangements tended to be tissue-specific, this was less true for the complex events. The detection of recurrent rearrangements with methods such as these will be an essential component of cancer genomics in the whole-genome sequencing era.
