## Supplementary Table 2 for "Detecting significantly recurrent genomic connections from simple and complex rearrangements in the cancer genome"

Tissue	Enrichment	Cluster
OV	Enriched	High Burden
BRCA	Enriched	High Burden
SARC	Enriched	High Burden
BOCA	Enriched	High Burden
PRAD	Depleted	High Burden
LIRI	Depleted	High Burden
PACA	Depleted	High Burden
EOPC	Enriched	NHEJ_high
PRAD	Enriched	NHEJ_high
MALY	Enriched	NHEJ_high
LIHC	Enriched	NHEJ_high
SKCM	Enriched	NHEJ_high
MELA	Enriched	NHEJ_high
OV	Depleted	NHEJ_high
UCEC	Depleted	NHEJ_high
BRCA	Depleted	NHEJ_high
ESAD	Depleted	NHEJ_high
SARC	Depleted	NHEJ_high
STAD	Depleted	NHEJ_high
OV	Enriched	Average
UCEC	Enriched	Average
PACA	Enriched	Average
ESAD	Enriched	Average
HNSC	Enriched	Average
ORCA	Enriched	Average
EOPC	Depleted	Average
PRAD	Depleted	Average
LIHC	Depleted	Average
SKCM	Depleted	Average
MELA	Depleted	Average
BOCA	Depleted	Average
LIRI	Enriched	NHEJ_low
BOCA	Enriched	NHEJ_low
PACA	Depleted	NHEJ_low
