## Supplementary Table 3 for "Detecting significantly recurrent genomic connections from simple and complex rearrangements in the cancer genome"

Average	NHEJ high	NHEJ low	High Rearrangement Burden	Enrichment
BRCA2	3p13	CTNNB1	YWHAZ	Enriched
TP53	CDKN1B		MDM2	Enriched
SMAD4	ERG	CAMK1	CCNE1	Enriched
	KMT2D			Enriched
	ZFHX3			Enriched
3p13	BRCA1		CDKN2A	Depleted
CDKN1B	BRCA2		KRAS	Depleted
ERG	19p13.3a			Depleted
SPOP				Depleted
TERT				Depleted
