## Supplementary Table 4 for "Detecting significantly recurrent genomic connections from simple and complex rearrangements in the cancer genome"

Iteration	Tile	Model_Alpha	True_Alpha
1	Diagonal	0.055816074	0
2	Diagonal	0.055892139	0
3	Diagonal	0.055824861	0
4	Diagonal	0.057312128	0
5	Diagonal	0.055798359	0
6	Diagonal	0.055805813	0
7	Diagonal	0.055787481	0
8	Diagonal	0.055813055	0
9	Diagonal	0.055853098	0
10	Diagonal	0.055197964	0
1	Short	0.173143989	0
2	Short	0.173132475	0
3	Short	0.173223031	0
4	Short	0.173411762	0
5	Short	0.173133464	0
6	Short	0.173142042	0
7	Short	0.173180819	0
8	Short	0.173143485	0
9	Short	0.173107017	0
10	Short	0.173109878	0
1	Long	0.077007735	0
2	Long	0.076999575	0
3	Long	0.07700434	0
4	Long	0.078555653	0
5	Long	0.077003281	0
6	Long	0.077012346	0
7	Long	0.077005583	0
8	Long	0.077005503	0
9	Long	0.07703319	0
10	Long	0.07790496	0
1	Interchromosomal	0.054002224	0
2	Interchromosomal	0.054003451	0
3	Interchromosomal	0.05400412	0
4	Interchromosomal	0.053857424	0
5	Interchromosomal	0.053993877	0
6	Interchromosomal	0.053995518	0
7	Interchromosomal	0.053991013	0
8	Interchromosomal	0.054009516	0
9	Interchromosomal	0.053993942	0
10	Interchromosomal	0.054323266	0
1	Diagonal	0.225393823	0.25
2	Diagonal	0.225395484	0.25
3	Diagonal	0.225720913	0.25
4	Diagonal	0.225394128	0.25
5	Diagonal	0.225729563	0.25
6	Diagonal	0.225376817	0.25
7	Diagonal	0.225389996	0.25
8	Diagonal	0.22542559	0.25
9	Diagonal	0.225400044	0.25
10	Diagonal	0.225385453	0.25
1	Short	0.428694573	0.25
2	Short	0.428704679	0.25
3	Short	0.428763756	0.25
4	Short	0.428691446	0.25
5	Short	0.428792478	0.25
6	Short	0.428704501	0.25
7	Short	0.428697459	0.25
8	Short	0.428695021	0.25
9	Short	0.428695932	0.25
10	Short	0.428703462	0.25
1	Long	0.299257532	0.25
2	Long	0.299265275	0.25
3	Long	0.299284854	0.25
4	Long	0.299258304	0.25
5	Long	0.299295315	0.25
6	Long	0.299256925	0.25
7	Long	0.299258853	0.25
8	Long	0.299252894	0.25
9	Long	0.299259451	0.25
10	Long	0.299257803	0.25
1	Interchromosomal	0.263720522	0.25
2	Interchromosomal	0.263739821	0.25
3	Interchromosomal	0.263747378	0.25
4	Interchromosomal	0.263729635	0.25
5	Interchromosomal	0.263761228	0.25
6	Interchromosomal	0.263737484	0.25
7	Interchromosomal	0.263730506	0.25
8	Interchromosomal	0.263730692	0.25
9	Interchromosomal	0.263727779	0.25
10	Interchromosomal	0.263730115	0.25
1	Diagonal	0.42029377	0.5
2	Diagonal	0.420294585	0.5
3	Diagonal	0.420295686	0.5
4	Diagonal	0.420295293	0.5
5	Diagonal	0.420293404	0.5
6	Diagonal	0.420294727	0.5
7	Diagonal	0.420294049	0.5
8	Diagonal	0.420294919	0.5
9	Diagonal	0.420295802	0.5
10	Diagonal	0.420298007	0.5
1	Short	0.564540331	0.5
2	Short	0.564540983	0.5
3	Short	0.564541032	0.5
4	Short	0.56454148	0.5
5	Short	0.5645389	0.5
6	Short	0.564541565	0.5
7	Short	0.564541509	0.5
8	Short	0.564542819	0.5
9	Short	0.564542767	0.5
10	Short	0.564539314	0.5
1	Long	0.543232882	0.5
2	Long	0.543232612	0.5
3	Long	0.543232894	0.5
4	Long	0.543234346	0.5
5	Long	0.54323173	0.5
6	Long	0.543234157	0.5
7	Long	0.543233137	0.5
8	Long	0.543234546	0.5
9	Long	0.543232905	0.5
10	Long	0.543233183	0.5
1	Interchromosomal	0.510799705	0.5
2	Interchromosomal	0.510793741	0.5
3	Interchromosomal	0.510793701	0.5
4	Interchromosomal	0.510798452	0.5
5	Interchromosomal	0.510800239	0.5
6	Interchromosomal	0.510804312	0.5
7	Interchromosomal	0.510801627	0.5
8	Interchromosomal	0.510798082	0.5
9	Interchromosomal	0.510801734	0.5
10	Interchromosomal	0.510803011	0.5
1	Diagonal	0.538110201	0.75
2	Diagonal	0.538173293	0.75
3	Diagonal	0.538208373	0.75
4	Diagonal	0.538197544	0.75
5	Diagonal	0.538201283	0.75
6	Diagonal	0.538204322	0.75
7	Diagonal	0.538200559	0.75
8	Diagonal	0.53819667	0.75
9	Diagonal	0.538102311	0.75
10	Diagonal	0.538181511	0.75
1	Short	0.623981468	0.75
2	Short	0.624023771	0.75
3	Short	0.624186208	0.75
4	Short	0.624170606	0.75
5	Short	0.6241767	0.75
6	Short	0.624180765	0.75
7	Short	0.62418257	0.75
8	Short	0.624175462	0.75
9	Short	0.623973586	0.75
10	Short	0.624023972	0.75
1	Long	0.70373415	0.75
2	Long	0.703729098	0.75
3	Long	0.703766079	0.75
4	Long	0.703763401	0.75
5	Long	0.703761908	0.75
6	Long	0.703763657	0.75
7	Long	0.703764993	0.75
8	Long	0.703761995	0.75
9	Long	0.703718228	0.75
10	Long	0.703729975	0.75
1	Interchromosomal	0.738548537	0.75
2	Interchromosomal	0.738536697	0.75
3	Interchromosomal	0.738573244	0.75
4	Interchromosomal	0.738570196	0.75
5	Interchromosomal	0.738566176	0.75
6	Interchromosomal	0.7385724	0.75
7	Interchromosomal	0.738571855	0.75
8	Interchromosomal	0.738575207	0.75
9	Interchromosomal	0.738528039	0.75
10	Interchromosomal	0.73852051	0.75
1	Diagonal	0.719614892	1
2	Diagonal	0.720070464	1
3	Diagonal	0.719620548	1
4	Diagonal	0.719627468	1
5	Diagonal	0.719628696	1
6	Diagonal	0.719730992	1
7	Diagonal	0.718237875	1
8	Diagonal	0.719642931	1
9	Diagonal	0.719846459	1
10	Diagonal	0.71960533	1
1	Short	0.909497002	1
2	Short	0.90941557	1
3	Short	0.909534393	1
4	Short	0.909495768	1
5	Short	0.909493503	1
6	Short	0.909489061	1
7	Short	0.910957618	1
8	Short	0.909269757	1
9	Short	0.909640824	1
10	Short	0.909879221	1
1	Long	0.933412608	1
2	Long	0.933467032	1
3	Long	0.933411577	1
4	Long	0.933414897	1
5	Long	0.933414881	1
6	Long	0.933504756	1
7	Long	0.933067119	1
8	Long	0.933427495	1
9	Long	0.93344632	1
10	Long	0.933421934	1
1	Interchromosomal	0.985558435	1
2	Interchromosomal	0.985533232	1
3	Interchromosomal	0.985540768	1
4	Interchromosomal	0.985552644	1
5	Interchromosomal	0.985554589	1
6	Interchromosomal	0.985574356	1
7	Interchromosomal	0.986187902	1
8	Interchromosomal	0.985457135	1
9	Interchromosomal	0.985655641	1
10	Interchromosomal	0.985591741	1
