## Supplementary Table 6 for "Detecting significantly recurrent genomic connections from simple and complex rearrangements in the cancer genome"

Code	Cancer Type	System
BLCA	Bladder Urothelial Cancer	Genitourinary
BOCA	Bone Cancer	Musculoskeletal
BRCA	Breast Cancer	Breast
BTCA	Biliary tract cancer	Digestive
CLLE	Chronic Lymphocytic Leukemia	Hematologic
COAD	Colon Adenocarcinoma	Digestive
DLBC	Diffuse Large B-cell Lymphoma	Hematologic
EOPC	Early Onset Prostate Cancer	Genitourinary
ESAD	Esophageal Adenocarcinoma	Digestive
GACA	Gastric Cancer	Digestive
GBM	Glioblastoma multiforme	Neurologic
HNSC	Head and Neck Squamous Cell Carcinoma	Head and Neck
KIRC	Kidney Renal Clear Cell Carcinoma	Genitourinary
LAML	Acute Myeloid Leukemia	Hematologic
LIHC	Liver Hepatocellular carcinoma	Digestive
LINC	Liver Cancer	Digestive
LIRI	Liver Cancer	Digestive
LUAD	Lung Adenocarcinoma	Respiratory
LUSC	Lung Squamous cell carcinoma	Respiratory
MALY	Malignant Lymphoma	Hematologic
MELA	Skin Cancer	Skin
ORCA	Oral Cancer	Head and Neck
OV	Ovarian Cancer	Gynecologic
PACA	Pancreatic Cancer	Digestive
PAEN	Pancreatic Endocrine Neoplasms	Endocrine
PBCA	Pediatric Brain Cancer	Neurologic
PRAD	Prostate Adenocarcinoma	Genitourinary
READ	Rectum Adenocarcinoma	Digestive
SARC	Sarcoma	Musculoskeletal
SKCM	Skin Cutaneous melanoma	Skin
STAD	Gastric Adenocarcinoma	Digestive
THCA	Thyroid Cancer	Endocrine
UCEC	Uterine Corpus Endometrial Carcinoma	Gynecologic
KICH	Kidney Chromophobe	Genitourinary
CESC	Cervical Squamous Cell Carcinoma	Gynecologic
