## Supplementary Table 1 for "Detecting significantly recurrent genomic connections from simple and complex rearrangements in the cancer genome"

### Sheet: Sheet1
Fractions	Average	NHEJ high	NHEJ low	High Rearrangement Burden
NHEJ	0.75	0.844	0.455	0.747
MMEJ	0.228	0.141	0.544	0.241
SSA	0.022	0.014	0.0005	0.012
% Rearrangements	39	25	1	34
% Tumors	48	41	2	8
Rearrangements/Tumor	94.576	70.976	58.201	494.704
